# Octopamine regulates neural circuits in the mushroom body and central complex, influencing sleep and context-dependent arousal

**DOI:** 10.1101/2025.03.06.641836

**Authors:** Martin Reyes, Yi Shen Lee, Preeti Sundaramurthi, Namrata Dhungana, Amanda Nguyen, Divya Sitaraman

**Affiliations:** Department of Psychology, College of Science, California State University- East Bay, Hayward, CA United States

## Abstract

Sleep is a complex and ubiquitous phenomenon in the animal kingdom, yet the mechanisms, modes, and effects of sleep on the brain and body remain highly variable and not fully understood. While sleep and wakefulness are often measured as two binary states at the behavioral level, animals exhibit a wide range of arousal states during wakefulness. Behaviors such as feeding, courting, escaping predators, or avoiding unfavorable environments are critical for survival and often compete with sleep. Biogenic amines, including dopamine, norepinephrine, and serotonin, are known to regulate sleep and arousal behaviors across species, offering valuable insights into how these states are co-regulated.

In this study, we leverage the small number, discrete organization, and well-defined connectivity patterns of neuromodulatory neurons in the fly brain to investigate how specific octopamine (OA) neurons regulate sleep and context-dependent arousal. We focus on a pair of OA neurons, VPM3, which project extensively to the mushroom body (MB) and central complex (CX). Our findings reveal that VPM3 neurons are sexually monomorphic and that their activity is essential for sleep suppression and male courtship behavior. Furthermore, we demonstrate that the male-specific form of the fruitless gene in these neurons plays a critical role in sleep regulation and that their activity is influenced by sleep history. Using connectome data and highly specific genetic tools, we identify upstream inputs to VPM3 neurons from the CX and elucidate the downstream pathways mediated by the MB, as well as the role of specific OA receptors. These detailed investigations highlight the multifaceted role of octopamine in sleep suppression and context-specific arousal, providing a crucial link between identified sleep microcircuits in the mushroom body and central complex.
