## Supplementary Table 1 for "Octopamine regulates neural circuits in the mushroom body and central complex, influencing sleep and context-dependent arousal"

### Sheet: Sheet1
Cell Type Outputs	Neuron Weight		Cell Type Inputs	Neuron Weight
MBON05	147		FB6D	166
PPL201	106		FB1H	103
PPL204	90		FB6A	91
MBON11	80		FB6A	90
LHCENT8	75		FB6D	86
SMP457	64		FB1H	83
LHCENT3	63		SMP001	73
PPL204	60		mALB5	72
FB1H	56		MBON11	68
FB2A	53		FB6C_b	63
FB5AA	53		PPL201	62
APL	50		FB6C_b	61
LHPV10d1	48		FB2A	57
LHAV3m1	48		PPL204	56
FB1H	46		SLP011	54
MBON07	45		LHCENT8	52
SLP011	45		FB6A	50
LHCENT8	44		FB2A	45
LHCENT9	44		PPL204	42
SMP235	44		PLP246	41
LHPD5d1	43		FB2A	38
MBON07	43		MBON11	38
LHAV3k1	42		FB2A	37
FB5D	41		MBON33	35
FB5D	40		SMP145	35
FB5AA	39		LHCENT9	35
MBON05	39		FB4M	34
FB4P_a	39		FB6A	33
SIP042_a	39		FB6A	33
FB5AB	38		FB6C_b	33
FB2A	38		SMP142	32
546771021	38
SLP234	38
LCNOp	37
FB4P_a	37
SIP042_a	37
FB2A	36
hDeltaH	36
FB4Y	35
CRE048	35
FB5C	35
SMP153	35
FB4P_a	34
PFGs	34
MBON04	34
LHPD5d1	34
FB6A	33
FB4Y	33
FB6V	33
oviIN	33
MBON06	32
hDeltaH	31
FB2A	31
MBON11	31
SMP443	31
SMP503	31
LHCENT12	30
LHCENT12	30
PLP130	29
LHPV5b1	29
FB5C	29
LHAV2o1	29
LHPD2a5_b	28
LCNOpm	28
MBON33	28
SLP406	28
SLP360	28
SMP234	28
LCNOpm	27
hDeltaB	27
hDeltaH	27
ExR3	27
FB6D	27
PFGs	27
LHPV5b1	27
ATL017	27
SMP108	27
SLP031	26
PFGs	26
PFGs	26
LHAV2e3	26
SMP238	26
hDeltaH	25
ATL018	25
hDeltaB	25
LHAD1b2_d	25
SMP566	25
FB6A	24
FB6A	24
LNO2	24
FB4C	24
hDeltaC	24
FB6V	24
LHPV3c1	24
SMP147	24
FB4L	23
LCNOp	23
PFGs	23
PFGs	23
hDeltaH	23
hDeltaH	23
FB4P_a	23
FB4Y	23
PFGs	23
SMP012	23
MBON28	23
hDeltaM	22
FB4L	22
hDeltaB	22
PFGs	22
hDeltaM	22
hDeltaC	22
LHPV5b1	22
LHPV5b1	22
CL003	22
SMP088	22
SMP548	22
SIP067	21
hDeltaB	21
hDeltaB	21
FB4Y	21
FB4O	21
ATL017	21
SLP270	21
SMP504	21
LHPD4c1	21
PFGs	21
SLP258	21
LHAD1k1	21
5-HTPMPD01	21
LHCENT6	20
SLP435	20
SLP371	20
PFGs	20
FB4M	20
hDeltaC	20
hDeltaM	20
FB4L	20
hDeltaB	20
PFR_a	20
hDeltaB	20
PFGs	20
FB2C	20
SMP145	20
SMP376	19
SMP503	19
hDeltaJ	19
hDeltaB	19
FB4M	19
FB5O	19
hDeltaG	19
hDeltaC	19
PFNv	19
hDeltaB	19
SMP195_a	19
MBON04	19
ATL018	19
LHAV2e3	19
CRE074	19
LHPV5b1	19
SIP064	19
SLP015_d	19
FB6U	19
FB4L	18
SLP439	18
hDeltaB	18
FB4M	18
FB4M	18
hDeltaH	18
PFGs	18
SMP195_a	18
PFL2	18
SMP195_a	18
SMP195_b	18
ATL018	18
SMP354	18
LHPV6c1	18
CRE011	17
SLP441	17
LHPV5i1	17
MBON29	17
hDeltaM	17
FB5E	17
PFNv	17
SMP354	17
PFR_a	17
hDeltaB	17
hDeltaC	17
FC3	17
PFR_a	17
PFR_a	17
PFR_a	17
PPL107	17
hDeltaB	17
SLP457	17
hDeltaB	17
LHPV5b1	17
PFR_a	17
ATL018	17
SMP178	17
FB6A	17
SLP457	17
SMP333	17
